# A bovine pulmosphere model and multiomics analyses identify a signature of early host response to *Mycobacterium tuberculosis* infection

**DOI:** 10.1101/2023.12.07.570553

**Authors:** Vinay Bhaskar, Rishi Kumar, Manas Ranjan Praharaj, Sripratyusha Gandham, Hemanta Kumar Maity, Uttam Sarkar, Bappaditya Dey

## Abstract

Interactions between the tubercle bacilli and lung cells during the early stages of tuberculosis (TB) are crucial for disease outcomes. Conventional 2D cell culture inadequately replicates the multicellular complexity of lungs. We introduce a 3D pulmosphere model for *Mycobacterium tuberculosis* infection in bovine systems, demonstrating through comprehensive transcriptome and proteome analyses that these 3D structures closely replicate the diverse cell populations and abundant extracellular matrix proteins, emphasizing their similarity to the *in vivo* pulmonary environment. While both avirulent BCG and virulent *M. tuberculosis*-infected pulmospheres exhibit commonalities in the upregulation of several host signaling pathways, distinct features such as upregulation of ECM receptors, neutrophil chemotaxis, interferon signaling, and RIG-1 signaling pathways characterize the unique early response to virulent *M. tuberculosis*. Moreover, a signature of seven genes/proteins, including IRF1, CCL5, CXCL8, CXCL10, ICAM1, COL17A1, and CFB, emerges as indicative of the early host response to *M. tuberculosis* infection. Overall, this study presents a superior *ex vivo* multicellular bovine pulmosphere TB model, with implications for discovering disease biomarkers, enabling high-throughput drug screening, and improving TB control strategies.
