## Supplementary data file S2 for "A bovine pulmosphere model and multiomics analyses identify a signature of early host response to *Mycobacterium tuberculosis* infection"

### Sheet: Biological process
Gene ontology of biological Process for pulmosphere
Enrichment FDR	nGenes	Pathway Genes	Fold Enrichment	Pathway	URL	Genes
1.18e-23	25	137	23.2394	Platelet degranulation	http://amigo.geneontology.org/amigo/term/GO:0002576	ITIH4 TF APOH SCG3 KNG1 APOA1 CLU A1BG PLG F13A1 THBS1 SOD1 AHSG CYB5R1 ITIH3 ALB PF4 CLEC3B FGG FGA FGB A2M PROS1 F5 PECAM1
5.56e-18	16	57	35.7479	Negative regulation of hemostasis	http://amigo.geneontology.org/amigo/term/GO:1900047	CPB2 F11 APOH COMP KNG1 F3 PLG APOE THBS1 KLKB1 FGG FGA FGB A2M F2 PROS1
8.72e-07	14	252	7.07511	Protein processing	http://amigo.geneontology.org/amigo/term/GO:0016485	CPB2 F11 APOH F9 COMP HTRA2 F3 THBS1 CTSS CLEC3B KLKB1 FGG FGA FGB
5.3e-05	10	177	7.19503	Aminoglycan metabolic process	http://amigo.geneontology.org/amigo/term/GO:0006022	ITIH4 ITIH1 OGN FMOD OMD CHI3L1 CHIA LUM EXT2 ITIH3
6.95e-05	10	184	6.9213	Regulation of lipid biosynthetic process	http://amigo.geneontology.org/amigo/term/GO:0046890	SEC14L2 APOA4 APOC3 APOA1 RDH10 C3 APOE RGN SOD1 ADIPOQ
0.000130796	15	464	4.11698	Regulation of immune effector process	http://amigo.geneontology.org/amigo/term/GO:0002697	CFH CPB2 HPX C7 C9 APOA1 CLU C4BPA C3 IL6 RBP4 APOA2 A2M F2 PROS1
0.000540051	11	297	4.71674	Receptor-mediated endocytosis	http://amigo.geneontology.org/amigo/term/GO:0006898	TF AMBP HPX APOC3 APOA1 CLU C3 APOE ALB ADIPOQ HBB
0.000998757	13	443	3.73719	Regulation of small molecule metabolic process	http://amigo.geneontology.org/amigo/term/GO:0062012	SEC14L2 APOA4 APOC3 APOA1 RDH10 SIRT5 APOE RGN IGFBP4 SOD1 PHKG2 FABP1 ADIPOQ
0.00265984	10	308	4.1348	Phagocytosis	http://amigo.geneontology.org/amigo/term/GO:0006909	APOA1 C4BPA C3 THBS1 ANXA3 SOD1 AHSG APOA2 ADIPOQ PECAM1
	bd edit neutral_16.10.23

### Sheet: Molecular functions
Gene ontology of molecular function for pulmosphere
Enrichment FDR	nGenes	Pathway Genes	Fold Enrichment	Pathway	URL	Genes
9.15234e-10	16	186	10.955	Extracellular matrix structural constituent	http://amigo.geneontology.org/amigo/term/GO:0005201	COMP OGN TGFBI FMOD COL10A1 CHI3L1 COL4A2 THBS1 COL2A1 LUM FBN1 COL3A1 FGG FGA FGB ADIPOQ
6.09976e-08	14	184	9.68982	Heparin binding	http://amigo.geneontology.org/amigo/term/GO:0008201	CFH F11 APOH COMP THBS4 KNG1 SERPINC1 APOE THBS1 PF4 CLEC3B FBN1 F2 SERPINA5
1.08413e-06	14	253	7.04714	Glycosaminoglycan binding	http://amigo.geneontology.org/amigo/term/GO:0005539	CFH F11 APOH COMP THBS4 KNG1 SERPINC1 APOE THBS1 PF4 CLEC3B FBN1 F2 SERPINA5
6.17552e-06	9	102	11.2369	Serine-type endopeptidase inhibitor activity	http://amigo.geneontology.org/amigo/term/GO:0004867	ITIH4 ITIH1 AMBP SERPINC1 SERPINA7 SERPINB6 ITIH3 A2M SERPINA5
1.22097e-05	22	784	3.57365	Structural molecule activity	http://amigo.geneontology.org/amigo/term/GO:0005198	COMP OGN MRPL27 TGFBI FMOD COL10A1 KRT17 APOE CHI3L1 COL4A2 THBS1 COL2A1 LUM FBN1 COL3A1 BFSP2 KRT19 FGG FGA FGB ADIPOQ KRT10
1.87667e-05	22	811	3.45468	Lipid binding	http://amigo.geneontology.org/amigo/term/GO:0008289	AFM AFP APOH SEC14L2 CYTH2 PTGDS APOA4 APOC3 CHMP3 F3 APOA1 APOE THBS1 RBP4 ANXA3 GC APOA2 FABP1 ALB F2 SERPINA5 SVIL
1.87667e-05	6	38	20.1082	Proteoglycan binding	http://amigo.geneontology.org/amigo/term/GO:0043394	CFH COMP APOE THBS1 COL2A1 CTSS
4.17517e-05	8	99	10.2911	Antioxidant activity	http://amigo.geneontology.org/amigo/term/GO:0016209	APOA4 SOD2 APOE SOD1 FABP1 ALB TXNRD1 HBB
8.14683e-05	5	28	22.7414	Lipoprotein particle receptor binding	http://amigo.geneontology.org/amigo/term/GO:0070325	APOC3 APOA1 CLU APOE APOA2
0.000109775	5	30	21.2253	Phosphatidylcholine binding	http://amigo.geneontology.org/amigo/term/GO:0031210	APOA4 CHMP3 APOA1 APOA2 SERPINA5
0.000249852	6	63	12.1288	Copper ion binding	http://amigo.geneontology.org/amigo/term/GO:0005507	APOA4 AOC3 SOD1 S100A12 ALB F5
0.000296694	5	39	16.3272	Fatty acid binding	http://amigo.geneontology.org/amigo/term/GO:0005504	AFM AFP PTGDS FABP1 ALB
0.00045847	14	468	3.80967	Phospholipid binding	http://amigo.geneontology.org/amigo/term/GO:0005543	APOH SEC14L2 APOA4 APOC3 CHMP3 F3 APOA1 APOE THBS1 ANXA3 APOA2 FABP1 SERPINA5 SVIL
0.000498383	9	195	5.87778	Serine-type endopeptidase activity	http://amigo.geneontology.org/amigo/term/GO:0004252	MMP2 F11 F9 HTRA2 F3 PLG KLKB1 HTRA4 F2
0.000498383	6	74	10.3258	Monocarboxylic acid binding	http://amigo.geneontology.org/amigo/term/GO:0033293	AFM AFP PTGDS FABP1 ALB SERPINA5
0.000670883	18	770	2.97706	Calcium ion binding	http://amigo.geneontology.org/amigo/term/GO:0005509	CDH1 ITIH1 F9 COMP THBS4 EFHD1 RGN AOC3 APCS THBS1 ANXA3 S100A12 CLEC3B FBN1 CDH5 F2 PROS1 FSCB
0.000670883	8	159	6.40765	Protease binding	http://amigo.geneontology.org/amigo/term/GO:0002020	COMP CHMP3 F3 SERPINC1 SERPINB6 COL3A1 A2M SERPINA5
0.000818869	9	214	5.35592	Serine-type peptidase activity	http://amigo.geneontology.org/amigo/term/GO:0008236	MMP2 F11 F9 HTRA2 F3 PLG KLKB1 HTRA4 F2
0.00132792	6	92	8.30556	Alcohol binding	http://amigo.geneontology.org/amigo/term/GO:0043178	CYTH2 APOA4 APOC3 APOA1 RBP4 APOA2
0.00276619	7	152	5.86489	Integrin binding	http://amigo.geneontology.org/amigo/term/GO:0005178	COMP THBS4 TGFBI THBS1 F11R FBN1 COL3A1
0.00276619	7	152	5.86489	Growth factor binding	http://amigo.geneontology.org/amigo/term/GO:0019838	THBS1 COL2A1 IGFBP4 CEP57 COL3A1 HTRA4 A2M
0.00420388	5	76	8.37842	Collagen binding	http://amigo.geneontology.org/amigo/term/GO:0005518	COMP TGFBI THBS1 LUM CTSS
0.00678547	7	183	4.87139	Carboxylic acid binding	http://amigo.geneontology.org/amigo/term/GO:0031406	AFM AFP PTGDS FABP1 ALB ADIPOQ SERPINA5
0.00683419	5	88	7.23591	Enzyme inhibitor activity	http://amigo.geneontology.org/amigo/term/GO:0004857	FETUB APOC3 APOA1 ANXA3 APOA2
0.00925137	16	835	2.44028	Oxidoreductase activity	http://amigo.geneontology.org/amigo/term/GO:0016491	DHRS12 SOD2 CYP20A1 RDH10 AOC3 NDUFB10 SOD1 CYB5R1 KLKB1 PCBD1 FTH1 UQCRH NDUFA4L2 TXNRD1 CRYZL1 HBB
