## Supplementary data file S4 for "A bovine pulmosphere model and multiomics analyses identify a signature of early host response to *Mycobacterium tuberculosis* infection"

### Sheet: PS-BCG UP
Highly interconnected PPI network clusters umong the upregulated genes: PS-BCG vs Uninfected
Parameters:
Network Scoring:
Include Loops: false Degree Cutoff: 2
Cluster Finding:
Node Score Cutoff: 0.2 Haircut: true Fluff: false K-Core: 2 Max. Depth from Seed: 100
Cluster	Score (Density*#Nodes)	Nodes	Edges	Node IDs
1	19.8	41	396	9606.ENSP00000301012, 9606.ENSP00000296026, 9606.ENSP00000344741, 9606.ENSP00000349078, 9606.ENSP00000351671, 9606.ENSP00000322229, 9606.ENSP00000306512, 9606.ENSP00000356015, 9606.ENSP00000385675, 9606.ENSP00000443551, 9606.ENSP00000296871, 9606.ENSP00000299855, 9606.ENSP00000279263, 9606.ENSP00000225474, 9606.ENSP00000370748, 9606.ENSP00000360316, 9606.ENSP00000454071, 9606.ENSP00000322706, 960…
2	6	6	15	9606.ENSP00000324532, 9606.ENSP00000261023, 9606.ENSP00000200181, 9606.ENSP00000332371, 9606.ENSP00000252999, 9606.ENSP00000007722
3	4	4	6	9606.ENSP00000261622, 9606.ENSP00000262352, 9606.ENSP00000465734, 9606.ENSP00000320378
4	3.5	9	14	9606.ENSP00000297350, 9606.ENSP00000260302, 9606.ENSP00000370842, 9606.ENSP00000249075, 9606.ENSP00000221930, 9606.ENSP00000216117, 9606.ENSP00000401645, 9606.ENSP00000310036, 9606.ENSP00000358525
5	3.333	4	5	9606.ENSP00000300900, 9606.ENSP00000378920, 9606.ENSP00000178638, 9606.ENSP00000393557
6	3	3	3	9606.ENSP00000330959, 9606.ENSP00000314807, 9606.ENSP00000261233
7	3	3	3	9606.ENSP00000357722, 9606.ENSP00000357727, 9606.ENSP00000444986
8	3	3	3	9606.ENSP00000320935, 9606.ENSP00000360683, 9606.ENSP00000268035
9	3	3	3	9606.ENSP00000356155, 9606.ENSP00000425487, 9606.ENSP00000360777
10	3	3	3	9606.ENSP00000479953, 9606.ENSP00000332674, 9606.ENSP00000359483

### Sheet: PS-M.tb UP
Highly interconnected PPI network clusters umong the upregulated genes: PS-M.tb vs Uninfected
Parameters:
Network Scoring:
Include Loops: false Degree Cutoff: 2
Cluster Finding:
Node Score Cutoff: 0.2 Haircut: true Fluff: false K-Core: 2 Max. Depth from Seed: 100
Cluster	Score (Density*#Nodes)	Nodes	Edges	Node IDs
1	9.907	44	213	9606.ENSP00000347665, 9606.ENSP00000263464, 9606.ENSP00000327801, 9606.ENSP00000252242, 9606.ENSP00000264832, 9606.ENSP00000196061, 9606.ENSP00000441543, 9606.ENSP00000474412, 9606.ENSP00000327251, 9606.ENSP00000254958, 9606.ENSP00000296871, 9606.ENSP00000261769, 9606.ENSP00000306565, 9606.ENSP00000305651, 9606.ENSP00000380901, 9606.ENSP00000261037, 9606.ENSP00000216797, 9606.ENSP00000368450, 960…
2	5.71	63	177	9606.ENSP00000357362, 9606.ENSP00000286744, 9606.ENSP00000421828, 9606.ENSP00000247178, 9606.ENSP00000347454, 9606.ENSP00000324532, 9606.ENSP00000378408, 9606.ENSP00000378669, 9606.ENSP00000319730, 9606.ENSP00000342098, 9606.ENSP00000438284, 9606.ENSP00000257770, 9606.ENSP00000223095, 9606.ENSP00000369921, 9606.ENSP00000220809, 9606.ENSP00000410294, 9606.ENSP00000398523, 9606.ENSP00000353475, 960…
3	5.067	16	38	9606.ENSP00000355124, 9606.ENSP00000347379, 9606.ENSP00000264144, 9606.ENSP00000449404, 9606.ENSP00000289473, 9606.ENSP00000375778, 9606.ENSP00000346839, 9606.ENSP00000446007, 9606.ENSP00000340937, 9606.ENSP00000250448, 9606.ENSP00000295522, 9606.ENSP00000230538, 9606.ENSP00000358525, 9606.ENSP00000409544, 9606.ENSP00000484824, 9606.ENSP00000267101
4	4.667	13	28	9606.ENSP00000221452, 9606.ENSP00000256458, 9606.ENSP00000275015, 9606.ENSP00000251642, 9606.ENSP00000380073, 9606.ENSP00000355988, 9606.ENSP00000296161, 9606.ENSP00000215794, 9606.ENSP00000464030, 9606.ENSP00000348632, 9606.ENSP00000371471, 9606.ENSP00000471896, 9606.ENSP00000317891
5	4.56	26	57	9606.ENSP00000249356, 9606.ENSP00000348775, 9606.ENSP00000220751, 9606.ENSP00000285737, 9606.ENSP00000452634, 9606.ENSP00000217233, 9606.ENSP00000379042, 9606.ENSP00000363614, 9606.ENSP00000259874, 9606.ENSP00000481570, 9606.ENSP00000357920, 9606.ENSP00000296795, 9606.ENSP00000219481, 9606.ENSP00000312988, 9606.ENSP00000247668, 9606.ENSP00000263317, 9606.ENSP00000288774, 9606.ENSP00000221418, 960…
6	4.5	5	9	9606.ENSP00000369129, 9606.ENSP00000397157, 9606.ENSP00000070846, 9606.ENSP00000257189, 9606.ENSP00000261590
7	4.5	5	9	9606.ENSP00000273359, 9606.ENSP00000381937, 9606.ENSP00000222800, 9606.ENSP00000268129, 9606.ENSP00000414558
8	4.4	6	11	9606.ENSP00000221859, 9606.ENSP00000406293, 9606.ENSP00000428426, 9606.ENSP00000292614, 9606.ENSP00000299638, 9606.ENSP00000415433
9	4.263	39	81	9606.ENSP00000384183, 9606.ENSP00000272238, 9606.ENSP00000482841, 9606.ENSP00000262144, 9606.ENSP00000242592, 9606.ENSP00000263904, 9606.ENSP00000235521, 9606.ENSP00000363435, 9606.ENSP00000340820, 9606.ENSP00000476519, 9606.ENSP00000265052, 9606.ENSP00000294725, 9606.ENSP00000155840, 9606.ENSP00000301765, 9606.ENSP00000353362, 9606.ENSP00000249750, 9606.ENSP00000380184, 9606.ENSP00000482571, 960…
10	4.25	9	17	9606.ENSP00000227474, 9606.ENSP00000373404, 9606.ENSP00000274695, 9606.ENSP00000288937, 9606.ENSP00000484903, 9606.ENSP00000397673, 9606.ENSP00000360850, 9606.ENSP00000199706, 9606.ENSP00000297994
11	4	4	6	9606.ENSP00000263370, 9606.ENSP00000430344, 9606.ENSP00000260386, 9606.ENSP00000479636
12	4	4	6	9606.ENSP00000353007, 9606.ENSP00000441417, 9606.ENSP00000341938, 9606.ENSP00000333395
13	3.659	42	75	9606.ENSP00000363371, 9606.ENSP00000478187, 9606.ENSP00000290363, 9606.ENSP00000256495, 9606.ENSP00000360718, 9606.ENSP00000256759, 9606.ENSP00000332287, 9606.ENSP00000265471, 9606.ENSP00000222122, 9606.ENSP00000418994, 9606.ENSP00000364204, 9606.ENSP00000234488, 9606.ENSP00000327214, 9606.ENSP00000312506, 9606.ENSP00000203664, 9606.ENSP00000246672, 9606.ENSP00000366267, 9606.ENSP00000284878, 960…
14	3.6	26	45	9606.ENSP00000263946, 9606.ENSP00000238682, 9606.ENSP00000476228, 9606.ENSP00000236850, 9606.ENSP00000330382, 9606.ENSP00000325663, 9606.ENSP00000469647, 9606.ENSP00000301607, 9606.ENSP00000360025, 9606.ENSP00000249396, 9606.ENSP00000264867, 9606.ENSP00000353608, 9606.ENSP00000368678, 9606.ENSP00000484472, 9606.ENSP00000354995, 9606.ENSP00000480791, 9606.ENSP00000376943, 9606.ENSP00000228872, 960…
15	3.5	9	14	9606.ENSP00000219255, 9606.ENSP00000288955, 9606.ENSP00000337862, 9606.ENSP00000319179, 9606.ENSP00000332454, 9606.ENSP00000321537, 9606.ENSP00000360672, 9606.ENSP00000376333, 9606.ENSP00000005340
16	3.333	4	5	9606.ENSP00000477341, 9606.ENSP00000279263, 9606.ENSP00000359151, 9606.ENSP00000269980
17	3.333	4	5	9606.ENSP00000376465, 9606.ENSP00000414350, 9606.ENSP00000436047, 9606.ENSP00000225276
18	3.333	4	5	9606.ENSP00000317473, 9606.ENSP00000362639, 9606.ENSP00000420127, 9606.ENSP00000257017
19	3.111	28	42	9606.ENSP00000378359, 9606.ENSP00000413163, 9606.ENSP00000381231, 9606.ENSP00000358417, 9606.ENSP00000362576, 9606.ENSP00000361935, 9606.ENSP00000216484, 9606.ENSP00000333667, 9606.ENSP00000259708, 9606.ENSP00000408979, 9606.ENSP00000335196, 9606.ENSP00000254976, 9606.ENSP00000377520, 9606.ENSP00000470879, 9606.ENSP00000343158, 9606.ENSP00000473990, 9606.ENSP00000361087, 9606.ENSP00000231572, 960…
20	3	3	3	9606.ENSP00000364034, 9606.ENSP00000324173, 9606.ENSP00000346206
21	3	3	3	9606.ENSP00000369592, 9606.ENSP00000274853, 9606.ENSP00000421965
22	3	3	3	9606.ENSP00000483038, 9606.ENSP00000327943, 9606.ENSP00000355384
23	3	3	3	9606.ENSP00000364742, 9606.ENSP00000247977, 9606.ENSP00000330098
24	3	3	3	9606.ENSP00000272462, 9606.ENSP00000286523, 9606.ENSP00000342609
25	3	3	3	9606.ENSP00000330188, 9606.ENSP00000354501, 9606.ENSP00000194530
26	3	3	3	9606.ENSP00000410862, 9606.ENSP00000360757, 9606.ENSP00000316454
27	3	3	3	9606.ENSP00000296424, 9606.ENSP00000352779, 9606.ENSP00000346990
28	3	3	3	9606.ENSP00000315379, 9606.ENSP00000360497, 9606.ENSP00000260210
29	2.727	12	15	9606.ENSP00000406037, 9606.ENSP00000408617, 9606.ENSP00000385824, 9606.ENSP00000381412, 9606.ENSP00000342136, 9606.ENSP00000357622, 9606.ENSP00000481956, 9606.ENSP00000295757, 9606.ENSP00000340989, 9606.ENSP00000324419, 9606.ENSP00000222256, 9606.ENSP00000328977
30	2.545	12	14	9606.ENSP00000376403, 9606.ENSP00000325296, 9606.ENSP00000329002, 9606.ENSP00000427772, 9606.ENSP00000335247, 9606.ENSP00000362814, 9606.ENSP00000337446, 9606.ENSP00000350314, 9606.ENSP00000308461, 9606.ENSP00000403459, 9606.ENSP00000210633, 9606.ENSP00000440847
