## Supplementary data file S5 for "A bovine pulmosphere model and multiomics analyses identify a signature of early host response to *Mycobacterium tuberculosis* infection"

### Sheet: M.tb Down
Highly interconnected PPI clusters among the down regulated genes: PS-M.tb vs Uninfected
Parameters:
Network Scoring:
Include Loops: false Degree Cutoff: 2
Cluster Finding:
Node Score Cutoff: 0.2 Haircut: true Fluff: false K-Core: 2 Max. Depth from Seed: 100
Cluster	Score (Density*#Nodes)	Nodes	Edges	Node IDs
1	81.348	93	3742	9606.ENSP00000356379, 9606.ENSP00000415430, 9606.ENSP00000364976, 9606.ENSP00000250056, 9606.ENSP00000262105, 9606.ENSP00000287394, 9606.ENSP00000353793, 9606.ENSP00000378295, 9606.ENSP00000376272, 9606.ENSP00000229758, 9606.ENSP00000348838, 9606.ENSP00000312995, 9606.ENSP00000305480, 9606.ENSP00000265056, 9606.ENSP00000361298, 9606.ENSP00000361540, 9606.ENSP00000264156, 9606.ENSP00000465992, 960…
2	18.4	31	276	9606.ENSP00000365227, 9606.ENSP00000301280, 9606.ENSP00000477908, 9606.ENSP00000496959, 9606.ENSP00000264233, 9606.ENSP00000261366, 9606.ENSP00000302079, 9606.ENSP00000347232, 9606.ENSP00000250092, 9606.ENSP00000411355, 9606.ENSP00000478887, 9606.ENSP00000262629, 9606.ENSP00000332049, 9606.ENSP00000312082, 9606.ENSP00000433138, 9606.ENSP00000262643, 9606.ENSP00000352071, 9606.ENSP00000225831, 960…
3	15.107	57	423	9606.ENSP00000318821, 9606.ENSP00000358635, 9606.ENSP00000274625, 9606.ENSP00000346694, 9606.ENSP00000222390, 9606.ENSP00000478982, 9606.ENSP00000376637, 9606.ENSP00000361927, 9606.ENSP00000330875, 9606.ENSP00000302234, 9606.ENSP00000421592, 9606.ENSP00000225792, 9606.ENSP00000348020, 9606.ENSP00000325376, 9606.ENSP00000216727, 9606.ENSP00000325905, 9606.ENSP00000400591, 9606.ENSP00000358563, 960…
4	11.147	69	379	9606.ENSP00000356548, 9606.ENSP00000494750, 9606.ENSP00000355759, 9606.ENSP00000260947, 9606.ENSP00000357727, 9606.ENSP00000386884, 9606.ENSP00000252486, 9606.ENSP00000355471, 9606.ENSP00000267430, 9606.ENSP00000370842, 9606.ENSP00000378856, 9606.ENSP00000363642, 9606.ENSP00000297579, 9606.ENSP00000365210, 9606.ENSP00000343741, 9606.ENSP00000264498, 9606.ENSP00000263686, 9606.ENSP00000298139, 960…
5	9.6	26	120	9606.ENSP00000280357, 9606.ENSP00000286301, 9606.ENSP00000482259, 9606.ENSP00000415743, 9606.ENSP00000296417, 9606.ENSP00000265465, 9606.ENSP00000227163, 9606.ENSP00000372023, 9606.ENSP00000483570, 9606.ENSP00000244709, 9606.ENSP00000367851, 9606.ENSP00000322570, 9606.ENSP00000405453, 9606.ENSP00000347197, 9606.ENSP00000306157, 9606.ENSP00000386380, 9606.ENSP00000296140, 9606.ENSP00000313171, 960…
6	5.222	37	94	9606.ENSP00000262904, 9606.ENSP00000313420, 9606.ENSP00000325863, 9606.ENSP00000268389, 9606.ENSP00000371958, 9606.ENSP00000372199, 9606.ENSP00000293362, 9606.ENSP00000307786, 9606.ENSP00000391583, 9606.ENSP00000363318, 9606.ENSP00000339328, 9606.ENSP00000364519, 9606.ENSP00000349359, 9606.ENSP00000264634, 9606.ENSP00000279227, 9606.ENSP00000429283, 9606.ENSP00000356030, 9606.ENSP00000363770, 960…
7	5.067	16	38	9606.ENSP00000438949, 9606.ENSP00000282541, 9606.ENSP00000324944, 9606.ENSP00000239144, 9606.ENSP00000309052, 9606.ENSP00000309439, 9606.ENSP00000265022, 9606.ENSP00000477515, 9606.ENSP00000310551, 9606.ENSP00000420009, 9606.ENSP00000239151, 9606.ENSP00000272369, 9606.ENSP00000331741, 9606.ENSP00000239165, 9606.ENSP00000342637, 9606.ENSP00000349320
8	5	5	10	9606.ENSP00000263733, 9606.ENSP00000220562, 9606.ENSP00000261858, 9606.ENSP00000261797, 9606.ENSP00000368496
9	4.8	11	24	9606.ENSP00000349022, 9606.ENSP00000440864, 9606.ENSP00000366306, 9606.ENSP00000445626, 9606.ENSP00000318057, 9606.ENSP00000481675, 9606.ENSP00000288943, 9606.ENSP00000311196, 9606.ENSP00000279488, 9606.ENSP00000344967, 9606.ENSP00000465617
10	4.364	12	24	9606.ENSP00000354961, 9606.ENSP00000349205, 9606.ENSP00000310170, 9606.ENSP00000354612, 9606.ENSP00000354687, 9606.ENSP00000452522, 9606.ENSP00000481249, 9606.ENSP00000381034, 9606.ENSP00000260665, 9606.ENSP00000354876, 9606.ENSP00000365437, 9606.ENSP00000354499
11	4.286	8	15	9606.ENSP00000439020, 9606.ENSP00000341289, 9606.ENSP00000377390, 9606.ENSP00000382379, 9606.ENSP00000479762, 9606.ENSP00000336799, 9606.ENSP00000361967, 9606.ENSP00000167106
12	4.25	9	17	9606.ENSP00000253686, 9606.ENSP00000263629, 9606.ENSP00000381064, 9606.ENSP00000261191, 9606.ENSP00000276585, 9606.ENSP00000414237, 9606.ENSP00000369682, 9606.ENSP00000355961, 9606.ENSP00000403683
13	4	9	16	9606.ENSP00000212015, 9606.ENSP00000291700, 9606.ENSP00000419081, 9606.ENSP00000476136, 9606.ENSP00000483903, 9606.ENSP00000373477, 9606.ENSP00000239938, 9606.ENSP00000291295, 9606.ENSP00000316176
14	4	4	6	9606.ENSP00000320488, 9606.ENSP00000319231, 9606.ENSP00000497916, 9606.ENSP00000497164
15	4	4	6	9606.ENSP00000215570, 9606.ENSP00000400101, 9606.ENSP00000257245, 9606.ENSP00000361993
16	4	4	6	9606.ENSP00000498382, 9606.ENSP00000484732, 9606.ENSP00000457168, 9606.ENSP00000339881
17	4	4	6	9606.ENSP00000240285, 9606.ENSP00000363832, 9606.ENSP00000001146, 9606.ENSP00000389241
18	3.867	16	29	9606.ENSP00000371388, 9606.ENSP00000485033, 9606.ENSP00000274364, 9606.ENSP00000366283, 9606.ENSP00000434516, 9606.ENSP00000358770, 9606.ENSP00000471457, 9606.ENSP00000373808, 9606.ENSP00000280612, 9606.ENSP00000347672, 9606.ENSP00000267205, 9606.ENSP00000286827, 9606.ENSP00000390394, 9606.ENSP00000438262, 9606.ENSP00000376822, 9606.ENSP00000262741
19	3.75	9	15	9606.ENSP00000265362, 9606.ENSP00000368314, 9606.ENSP00000332164, 9606.ENSP00000467290, 9606.ENSP00000303325, 9606.ENSP00000392028, 9606.ENSP00000261918, 9606.ENSP00000356000, 9606.ENSP00000352882
20	3.636	12	20	9606.ENSP00000319788, 9606.ENSP00000302961, 9606.ENSP00000494550, 9606.ENSP00000362649, 9606.ENSP00000261267, 9606.ENSP00000357721, 9606.ENSP00000381581, 9606.ENSP00000356992, 9606.ENSP00000331614, 9606.ENSP00000363641, 9606.ENSP00000318297, 9606.ENSP00000320176
21	3.5	5	7	9606.ENSP00000225916, 9606.ENSP00000381657, 9606.ENSP00000331879, 9606.ENSP00000262519, 9606.ENSP00000359095
22	3.4	11	17	9606.ENSP00000369895, 9606.ENSP00000378324, 9606.ENSP00000482753, 9606.ENSP00000281938, 9606.ENSP00000281950, 9606.ENSP00000270257, 9606.ENSP00000321706, 9606.ENSP00000487365, 9606.ENSP00000425979, 9606.ENSP00000358081, 9606.ENSP00000263209
23	3.375	33	54	9606.ENSP00000360293, 9606.ENSP00000371194, 9606.ENSP00000284268, 9606.ENSP00000228938, 9606.ENSP00000286063, 9606.ENSP00000495537, 9606.ENSP00000493946, 9606.ENSP00000228495, 9606.ENSP00000314444, 9606.ENSP00000497413, 9606.ENSP00000314116, 9606.ENSP00000297029, 9606.ENSP00000309913, 9606.ENSP00000386264, 9606.ENSP00000364711, 9606.ENSP00000347915, 9606.ENSP00000356257, 9606.ENSP00000306015, 960…
24	3.333	4	5	9606.ENSP00000320663, 9606.ENSP00000348527, 9606.ENSP00000369075, 9606.ENSP00000364737
25	3.333	16	25	9606.ENSP00000479606, 9606.ENSP00000358582, 9606.ENSP00000248076, 9606.ENSP00000240874, 9606.ENSP00000500695, 9606.ENSP00000303775, 9606.ENSP00000335246, 9606.ENSP00000353452, 9606.ENSP00000401678, 9606.ENSP00000252456, 9606.ENSP00000262958, 9606.ENSP00000302913, 9606.ENSP00000376024, 9606.ENSP00000410309, 9606.ENSP00000347046, 9606.ENSP00000493716
26	3.333	4	5	9606.ENSP00000306220, 9606.ENSP00000258538, 9606.ENSP00000311687, 9606.ENSP00000399585
27	3.333	4	5	9606.ENSP00000406197, 9606.ENSP00000262065, 9606.ENSP00000378803, 9606.ENSP00000341564
28	3.2	6	8	9606.ENSP00000287647, 9606.ENSP00000429089, 9606.ENSP00000369497, 9606.ENSP00000369411, 9606.ENSP00000323246, 9606.ENSP00000268138
29	3.2	21	32	9606.ENSP00000396688, 9606.ENSP00000248553, 9606.ENSP00000497574, 9606.ENSP00000242465, 9606.ENSP00000255409, 9606.ENSP00000458585, 9606.ENSP00000224784, 9606.ENSP00000369127, 9606.ENSP00000317334, 9606.ENSP00000278407, 9606.ENSP00000351908, 9606.ENSP00000247153, 9606.ENSP00000264187, 9606.ENSP00000296280, 9606.ENSP00000266718, 9606.ENSP00000371554, 9606.ENSP00000221130, 9606.ENSP00000233813, 960…
30	3.2	6	8	9606.ENSP00000332879, 9606.ENSP00000359085, 9606.ENSP00000347198, 9606.ENSP00000315713, 9606.ENSP00000422591, 9606.ENSP00000359765
31	3	3	3	9606.ENSP00000350447, 9606.ENSP00000365107, 9606.ENSP00000325290
32	3	3	3	9606.ENSP00000361658, 9606.ENSP00000360483, 9606.ENSP00000436679
33	3	5	6	9606.ENSP00000365596, 9606.ENSP00000305416, 9606.ENSP00000358092, 9606.ENSP00000264192, 9606.ENSP00000356033
34	3	3	3	9606.ENSP00000278823, 9606.ENSP00000412302, 9606.ENSP00000384490
35	3	3	3	9606.ENSP00000341805, 9606.ENSP00000333012, 9606.ENSP00000379946
36	3	3	3	9606.ENSP00000444660, 9606.ENSP00000161863, 9606.ENSP00000458290
37	3	3	3	9606.ENSP00000390265, 9606.ENSP00000419027, 9606.ENSP00000307900
38	3	3	3	9606.ENSP00000286201, 9606.ENSP00000364683, 9606.ENSP00000351605
39	3	3	3	9606.ENSP00000321326, 9606.ENSP00000233156, 9606.ENSP00000353393
40	3	3	3	9606.ENSP00000343924, 9606.ENSP00000480884, 9606.ENSP00000360776
41	3	7	9	9606.ENSP00000338185, 9606.ENSP00000498336, 9606.ENSP00000303147, 9606.ENSP00000260118, 9606.ENSP00000365770, 9606.ENSP00000260402, 9606.ENSP00000437737
42	3	3	3	9606.ENSP00000169298, 9606.ENSP00000269195, 9606.ENSP00000415454
43	3	3	3	9606.ENSP00000377027, 9606.ENSP00000267199, 9606.ENSP00000248248
44	3	3	3	9606.ENSP00000358272, 9606.ENSP00000351737, 9606.ENSP00000331640
45	3	3	3	9606.ENSP00000464391, 9606.ENSP00000323678, 9606.ENSP00000322361
46	3	3	3	9606.ENSP00000381666, 9606.ENSP00000373206, 9606.ENSP00000365172
47	2.667	4	4	9606.ENSP00000002829, 9606.ENSP00000361423, 9606.ENSP00000417335, 9606.ENSP00000328777

### Sheet: BCG Down
Highly interconnected PPI clusters among the down regulated genes: PS-BCG vs Uninfected
Parameters:
Network Scoring:
Include Loops: false Degree Cutoff: 2
Cluster Finding:
Node Score Cutoff: 0.2 Haircut: true Fluff: false K-Core: 2 Max. Depth from Seed: 100
Cluster	Score (Density*#Nodes)	Nodes	Edges	Node IDs
1	31.438	33	503	9606.ENSP00000415743, 9606.ENSP00000271450, 9606.ENSP00000227163, 9606.ENSP00000280357, 9606.ENSP00000367851, 9606.ENSP00000351497, 9606.ENSP00000358165, 9606.ENSP00000370034, 9606.ENSP00000365227, 9606.ENSP00000250092, 9606.ENSP00000352071, 9606.ENSP00000455897, 9606.ENSP00000356946, 9606.ENSP00000262629, 9606.ENSP00000225831, 9606.ENSP00000302079, 9606.ENSP00000296140, 9606.ENSP00000433138, 960…
2	12.973	38	240	9606.ENSP00000333277, 9606.ENSP00000472929, 9606.ENSP00000268389, 9606.ENSP00000366974, 9606.ENSP00000357726, 9606.ENSP00000347916, 9606.ENSP00000494550, 9606.ENSP00000489236, 9606.ENSP00000307705, 9606.ENSP00000462667, 9606.ENSP00000482431, 9606.ENSP00000479461, 9606.ENSP00000381581, 9606.ENSP00000484095, 9606.ENSP00000228463, 9606.ENSP00000261267, 9606.ENSP00000289316, 9606.ENSP00000341094, 960…
3	6.182	12	34	9606.ENSP00000229332, 9606.ENSP00000428924, 9606.ENSP00000306157, 9606.ENSP00000364898, 9606.ENSP00000356505, 9606.ENSP00000497382, 9606.ENSP00000418037, 9606.ENSP00000363117, 9606.ENSP00000480132, 9606.ENSP00000046794, 9606.ENSP00000349252, 9606.ENSP00000483570
4	5	5	10	9606.ENSP00000480439, 9606.ENSP00000332256, 9606.ENSP00000232219, 9606.ENSP00000297785, 9606.ENSP00000389241
5	5	5	10	9606.ENSP00000419881, 9606.ENSP00000355506, 9606.ENSP00000352271, 9606.ENSP00000376272, 9606.ENSP00000363286
6	4	6	10	9606.ENSP00000242465, 9606.ENSP00000385035, 9606.ENSP00000396688, 9606.ENSP00000348170, 9606.ENSP00000444271, 9606.ENSP00000278407
7	3	3	3	9606.ENSP00000351807, 9606.ENSP00000231061, 9606.ENSP00000264664
8	3	3	3	9606.ENSP00000362410, 9606.ENSP00000327048, 9606.ENSP00000286639
9	3	3	3	9606.ENSP00000363973, 9606.ENSP00000498074, 9606.ENSP00000284268
10	3	3	3	9606.ENSP00000297848, 9606.ENSP00000364694, 9606.ENSP00000378957
11	3	3	3	9606.ENSP00000368165, 9606.ENSP00000450584, 9606.ENSP00000414066
12	3	3	3	9606.ENSP00000261520, 9606.ENSP00000386488, 9606.ENSP00000343515
13	3	3	3	9606.ENSP00000244217, 9606.ENSP00000260270, 9606.ENSP00000355517
14	2.8	6	7	9606.ENSP00000356992, 9606.ENSP00000366563, 9606.ENSP00000363318, 9606.ENSP00000394888, 9606.ENSP00000248901, 9606.ENSP00000331614
