## Supplementary data file S6 for "A bovine pulmosphere model and multiomics analyses identify a signature of early host response to *Mycobacterium tuberculosis* infection"

### Sheet: Supplementary Table S1
The list of selected studies, along with their GEO accession numbers included in the In silico comparative analysis for validation of the early stage of M. tuberculosis infection signature
Sl No.	GSE Number	Source	Cell/Tissue type	Comparison Type	Reference
1	GSE139825	Human	AM	MTB infection Vs control	Lavalett, L., H. Ortega, and L.F. Barrera, Human Alveolar and Splenic Macrophage Populations Display a Distinct Transcriptomic Response to Infection With Mycobacterium tuberculosis. Front Immunol, 2020. 11: p. 630.
2	GSE148731	Human	CD 14+ monocytes	Mtb H37Rv vs uninfected	Vrieling, F., et al., Analyzing the impact of Mycobacterium tuberculosis infection on primary human macrophages by combined exploratory and targeted metabolomics. Sci Rep, 2020. 10(1): p. 7085.
3	GSE189996	Human	Lung	Alveolar macrophage infected with M.tb vs uninfected alveolar macrophages	Sadee, W., et al., Human alveolar macrophage response to Mycobacterium tuberculosis: immune characteristics underlying large inter-individual variability. Res Sq, 2023.
4	GSE11199	Human	Lung	PTB vs uninfected control	Thuong, N.T., et al., Identification of tuberculosis susceptibility genes with human macrophage gene expression profiles. PLoS Pathog, 2008. 4(12): p. e1000229.
5	GSE20050	Human	Lung	PTB Granuloma vs Normal lung parenchyma	Huang, L., et al., Interleukin-2-Inducible T-Cell Kinase Deficiency Impairs Early Pulmonary Protection Against Mycobacterium tuberculosis Infection. Front Immunol, 2019. 10: p. 3103.
6	GSE112483	Human	Lung	MTB infected vs Uninfected	Maertzdorf, J., et al., Mycobacterium tuberculosis Invasion of the Human Lung: First Contact. Front Immunol, 2018. 9: p. 1346.
7	GSE148171	Human	PBMC	Active TB vs healthy control	Mahla, R.S., et al., NIX-mediated mitophagy regulate metabolic reprogramming in phagocytic cells during mycobacterial infection. Tuberculosis (Edinb), 2021. 126: p. 102046.
8	GSE62525	Human	PBMC	Active TB vs healthy control	Lee, S.W., et al., Gene expression profiling identifies candidate biomarkers for active and latent tuberculosis. BMC Bioinformatics, 2016. 17 Suppl 1(Suppl 1): p. 3.
9	GSE42832	Human	PBMC	TB infected vs PBMC uninfected	Bloom, C.I., et al., Transcriptional blood signatures distinguish pulmonary tuberculosis, pulmonary sarcoidosis, pneumonias and lung cancers. PLoS One, 2013. 8(8): p. e70630.
10	GSE174566	Human	PBMC	Mtb infection Vs Control	Reichmann, M.T., et al., Integrated transcriptomic analysis of human tuberculosis granulomas and a biomimetic model identifies therapeutic targets. J Clin Invest, 2021. 131(15).
11	GSE34608	Human	Whole blood	TB patient vs healthy	Maertzdorf, J., et al., Common patterns and disease-related signatures in tuberculosis and sarcoidosis. Proc Natl Acad Sci U S A, 2012. 109(20): p. 7853-8.
12	GSE83456	Human	Whole blood	TB patient vs healthy	Blankley, S., et al., The Transcriptional Signature of Active Tuberculosis Reflects Symptom Status in Extra-Pulmonary and Pulmonary Tuberculosis. PLoS One, 2016. 11(10): p. e0162220.
13	GSE157657	Human	Whole blood	TB patient vs healthy	Tabone, O., et al., Blood transcriptomics reveal the evolution and resolution of the immune response in tuberculosis. J Exp Med, 2021. 218(10).
14	GSE157657	Human	Whole blood	PTB vs healthy control	Tabone, O., et al., Blood transcriptomics reveal the evolution and resolution of the immune response in tuberculosis. J Exp Med, 2021. 218(10).
15	GSE107994	Human	Whole blood	Active TB vs healthy control	Singhania, A., et al., A modular transcriptional signature identifies phenotypic heterogeneity of human tuberculosis infection. Nat Commun, 2018. 9(1): p. 2308.
16	GSE28623	Human	Whole blood	TB vs healthy uninfected control	Elliott, T.O., et al., Dysregulation of Apoptosis Is a Risk Factor for Tuberculosis Disease Progression. J Infect Dis, 2015. 212(9): p. 1469-79.
17	GSE19444	Human	Whole blood	Active TB vs healthy control	Berry, M.P., et al., An interferon-inducible neutrophil-driven blood transcriptional signature in human tuberculosis. Nature, 2010. 466(7309): p. 973-7.
18	GSE42826	Human	Whole blood	TB vs healthy uninfected control	Bloom, C.I., et al., Transcriptional blood signatures distinguish pulmonary tuberculosis, pulmonary sarcoidosis, pneumonias and lung cancers. PLoS One, 2013. 8(8): p. e70630.
19	GSE62506	Bovine	AM	M. bovis-infected and un-infected	Hall, T.J., et al., Integrative genomics of the mammalian alveolar macrophage response to intracellular mycobacteria. BMC Genomics, 2021. 22(1): p. 343.
20	GSE59774	Bovine	PBMC	M.bovis infection Vs BCG infection	Killick, K.E., et al., Key Hub and Bottleneck Genes Differentiate the Macrophage Response to Virulent and Attenuated Mycobacterium bovis. Front Immunol, 2014. 5: p. 422.
21	GSE33309	Bovine	PBMC	M. bovis-infected and un-infected	Magee, D.A., et al., Global gene expression and systems biology analysis of bovine monocyte-derived macrophages in response to in vitro challenge with Mycobacterium bovis. PLoS One, 2012. 7(2): p. e32034.
22	GSE45439	Bovine	PBMC	M. bovis-infected and un-infected	Nalpas, N.C., et al., Whole-transcriptome, high-throughput RNA sequence analysis of the bovine macrophage response to Mycobacterium bovis infection in vitro. BMC Genomics, 2013. 14: p. 230.
