## Supplementary data file S7 for "A bovine pulmosphere model and multiomics analyses identify a signature of early host response to *Mycobacterium tuberculosis* infection"

### Sheet: Sheet1
Softwares and databases used for analysis
Sl. No.	Softwares	Purpose	Web-link
1	Image j	Microscopy image analysis	https://imagej.net/ij/
2	Motic images plus 3.0	Microscopy image analysis
3	ShinyGO 0.77	Gene Ontology	http://bioinformatics.sdstate.edu/go/
4	g:Profiler	Gene Ontology, Ortholog check	https://biit.cs.ut.ee/gprofiler/gost
5	Cytoscape 3.10.1	Visualisation
6	ClueGo	Immune networks
7	MCODE	Cluster identification
8	STRING	Protein-Protein Interaction network	https://string-db.org
9	R	Ploting graphs
10	Graph bio	Correlation analysis	http://www.graphbio1.com/en/
11	GraphPad Prism	statistics, Heat maps
12	WebCSEA	cell type analysis	https://bioinfo.uth.edu/webcsea/
13	Venny 2.1	Venn Diagram	https://bioinfogp.cnb.csic.es/tools/venny
Sl. No.	Databases
1	Matrisome db 2.0	ECM and associated protein identication
2	Tabula sapiens	Lung specific cell type identification
3	NCBI GEO	RNA-Seq datasets
